# An RNase bacterial toxin family cleaves the anticodon loop across diverse tRNA isotypes

**DOI:** 10.64898/2026.11.23.768618

**Authors:** Jacob E. Lin, Audrey R. Long, Kristi Pham, Ethel Bayer-Santos

## Abstract

Characterized bacterial tRNase toxins typically recognize individual tRNAs or restricted tRNA subsets. Here, we identify TloR (tRNA loop-targeting RNase), a tRNase with an unusually broad substrate range but a strong positional preference for exposed tRNA loops. Comparative genomic analyses identified TloR homologs across diverse bacterial lineages, where they are frequently embedded in conflict-associated loci. Structural modeling supports assignment of TloR to the recently described BECR-like superfamily, and mutational analyses identify conserved histidines required for toxicity and RNA cleavage. TloR cleaved tRNA and inhibited protein synthesis in a reconstituted translation system without detectable degradation of ribosomal RNA or plasmid DNA. Small-RNA sequencing showed that toxin-induced fragments arise from tRNAs decoding 19 of the 20 amino acids, with fragment endpoints strongly enriched near the anticodon loop. Purified TloR directly cleaved an unmodified tRNA substrate, predominantly within the anticodon loop. TloR therefore defines a family of BECR-like tRNases that combines broad tRNA recognition with positional preference for exposed tRNA loops. Together, these findings establish broad but positionally constrained tRNA cleavage as a distinct targeting strategy for antibacterial RNases.
