## Supplementary material for "An RNase bacterial toxin family cleaves the anticodon loop across diverse tRNA isotypes": Table S1

### Sheet: Table S1
Table S1. List of species encoding TloR homologs.
Protein ID	Source	Species	TaxID	Kingdom	Phylum	Class	Order	Family	Genus
EKA61442.1	NCBI	Janibacter hoylei PVAS-1	1210046	Bacillati	Actinomycetota	Actinomyces	Micrococcales	Intrasporangiaceae	Janibacter
BCJ48664.1	NCBI	Actinoplanes sp. NBRC 14428	2721544	Bacillati	Actinomycetota	Actinomyces	Micromonosporales	Micromonosporaceae	Actinoplanes
WP_052720703.1	NCBI	Actinoplanes rectilineatus	113571	Bacillati	Actinomycetota	Actinomyces	Micromonosporales	Micromonosporaceae	Actinoplanes
WP_175486626.1	NCBI	Geodermatophilus poikilotrophus	1333667	Bacillati	Actinomycetota	Actinomycetes	Geodermatophilales	Geodermatophilaceae	Geodermatophilus
WP_127553971.1	NCBI	Actinoplanes sp. OR16	946334	Bacillati	Actinomycetota	Actinomycetes	Micromonosporales	Micromonosporaceae	Actinoplanes
WP_203750624.1	NCBI	Actinoplanes cyaneus	52696	Bacillati	Actinomycetota	Actinomycetes	Micromonosporales	Micromonosporaceae	Actinoplanes
ACR33040.1	NCBI	Actinoplanes garbadinensis	69485	Bacillati	Actinomycetota	Actinomycetes	Micromonosporales	Micromonosporaceae	Actinoplanes
WP_120328102.1	NCBI	Micromonospora globbae	1894969	Bacillati	Actinomycetota	Actinomycetes	Micromonosporales	Micromonosporaceae	Micromonospora
WP_157740285.1	NCBI	Micromonospora auratinigra	261654	Bacillati	Actinomycetota	Actinomycetes	Micromonosporales	Micromonosporaceae	Micromonospora
SNY34628.1	NCBI	Paractinoplanes atraurantiacus	1036182	Bacillati	Actinomycetota	Actinomycetes	Micromonosporales	Micromonosporaceae	Paractinoplanes
WP_202993827.1	NCBI	Paractinoplanes lichenicola	2802976	Bacillati	Actinomycetota	Actinomycetes	Micromonosporales	Micromonosporaceae	Paractinoplanes
WP_203728199.1	NCBI	Paractinoplanes durhamensis	113563	Bacillati	Actinomycetota	Actinomycetes	Micromonosporales	Micromonosporaceae	Paractinoplanes
SHX77001.1	NCBI	Mycobacteroides abscessus subsp. abscessus	1185650	Bacillati	Actinomycetota	Actinomycetes	Mycobacteriales	Mycobacteriaceae	Mycobacteroides
CAH2715099.1	NCBI	Neobacillus rhizosphaerae	2880965	Bacillati	Bacillota	Bacilli	Caryophanales	Bacillaceae	Neobacillus
WP_187119677.1	NCBI	Numidum massiliense	1522315	Bacillati	Bacillota	Bacilli	Caryophanales	Bacillaceae	Numidum
WP_222705233.1	NCBI	Numidum massiliense	1522315	Bacillati	Bacillota	Bacilli	Caryophanales	Bacillaceae	Numidum
WP_255236906.1	NCBI	Salipaludibacillus sp. LMS25	2924031	Bacillati	Bacillota	Bacilli	Caryophanales	Bacillaceae	Salipaludibacillus
PAD14189.1	NCBI	Shouchella clausii	79880	Bacillati	Bacillota	Bacilli	Caryophanales	Bacillaceae	Shouchella
MDY4158703.1	NCBI	Candidatus Onthovivens sp.	2952951	Bacillati	Bacillota	Bacilli	Caryophanales	Caryophanales incertae sedis	Candidatus Onthovivens
EAD1625641.1	NCBI	Listeria monocytogenes	1639	Bacillati	Bacillota	Bacilli	Caryophanales	Listeriaceae	Listeria
WP_271006143.1	NCBI	Listeria seeligeri	1640	Bacillati	Bacillota	Bacilli	Caryophanales	Listeriaceae	Listeria
WP_187121600.1	NCBI	Listeria innocua	1642	Bacillati	Bacillota	Bacilli	Caryophanales	Listeriaceae	Listeria
WP_159458310.1	NCBI	Listeria sp. ILCC792	1918331	Bacillati	Bacillota	Bacilli	Caryophanales	Listeriaceae	Listeria
WP_146811385.1	NCBI	Aneurinibacillus danicus	267746	Bacillati	Bacillota	Bacilli	Caryophanales	Paenibacillaceae	Aneurinibacillus
MGG1895562.1	NCBI	Brevibacillus formosus	54913	Bacillati	Bacillota	Bacilli	Caryophanales	Paenibacillaceae	Brevibacillus
WP_090719966.1	NCBI	Paenibacillus typhae	1174501	Bacillati	Bacillota	Bacilli	Caryophanales	Paenibacillaceae	Paenibacillus
WP_317981386.1	NCBI	Paenibacillus glycanilyticus	126569	Bacillati	Bacillota	Bacilli	Caryophanales	Paenibacillaceae	Paenibacillus
WP_326117352.1	NCBI	Paenibacillus lautus	1401	Bacillati	Bacillota	Bacilli	Caryophanales	Paenibacillaceae	Paenibacillus
WP_173219354.1	NCBI	Kroppenstedtia pulmonis	1380685	Bacillati	Bacillota	Bacilli	Caryophanales	Thermoactinomycetaceae	Kroppenstedtia
WP_318589053.1	NCBI	Carnobacterium maltaromaticum	2751	Bacillati	Bacillota	Bacilli	Lactobacillales	Carnobacteriaceae	Carnobacterium
WP_229443809.1	NCBI	Enterococcus sp. CWB-B31	2885159	Bacillati	Bacillota	Bacilli	Lactobacillales	Enterococcaceae	Enterococcus
WP_010741484.1	NCBI	Enterococcus malodoratus	71451	Bacillati	Bacillota	Bacilli	Lactobacillales	Enterococcaceae	Enterococcus
WP_027624788.1	NCBI	Clostridium lundense DSM 17049	1410653	Bacillati	Bacillota	Clostridia	Eubacteriales	Clostridiaceae	Clostridium
WP_035149647.1	NCBI	Clostridium tetanomorphum	1553	Bacillati	Bacillota	Clostridia	Eubacteriales	Clostridiaceae	Clostridium
MCR5542563.1	NCBI	Eubacterium sp.	142586	Bacillati	Bacillota	Clostridia	Eubacteriales	Eubacteriaceae	Eubacterium
MCR4888633.1	NCBI	Ruminococcus sp.	41978	Bacillati	Bacillota	Clostridia	Eubacteriales	Oscillospiraceae	Ruminococcus
MCC8042190.1	NCBI	Oscillospiraceae bacterium	2485925	Bacillati	Bacillota	Clostridia	Eubacteriales	Oscillospiraceae
MBS4933780.1	NCBI	Clostridiales bacterium	1898207	Bacillati	Bacillota	Clostridia	Eubacteriales
MBS4960984.1	NCBI	Clostridiales bacterium	1898207	Bacillati	Bacillota	Clostridia	Eubacteriales
MBR3534159.1	NCBI	Clostridiales bacterium	1898207	Bacillati	Bacillota	Clostridia	Eubacteriales
MBR5387600.1	NCBI	Clostridiales bacterium	1898207	Bacillati	Bacillota	Clostridia	Eubacteriales
MCR5485123.1	NCBI	Clostridiales bacterium	1898207	Bacillati	Bacillota	Clostridia	Eubacteriales
MDF2474281.1	NCBI	Anaerocolumna sp.	2041569	Bacillati	Bacillota	Clostridia	Lachnospirales	Lachnospiraceae	Anaerocolumna
MBO4913315.1	NCBI	Butyrivibrio sp.	28121	Bacillati	Bacillota	Clostridia	Lachnospirales	Lachnospiraceae	Butyrivibrio
MBD5554317.1	NCBI	Roseburia sp.	2049040	Bacillati	Bacillota	Clostridia	Lachnospirales	Lachnospiraceae	Roseburia
WP_147339173.1	NCBI	Roseburia sp. AF20-18LB	2293129	Bacillati	Bacillota	Clostridia	Lachnospirales	Lachnospiraceae	Roseburia
MBD5551378.1	NCBI	Lachnospiraceae bacterium	1898203	Bacillati	Bacillota	Clostridia	Lachnospirales	Lachnospiraceae
MBR4343302.1	NCBI	Lachnospiraceae bacterium	1898203	Bacillati	Bacillota	Clostridia	Lachnospirales	Lachnospiraceae
MBR4145988.1	NCBI	Lachnospiraceae bacterium	1898203	Bacillati	Bacillota	Clostridia	Lachnospirales	Lachnospiraceae
MCR5544874.1	NCBI	Lachnospiraceae bacterium	1898203	Bacillati	Bacillota	Clostridia	Lachnospirales	Lachnospiraceae
MCR5203128.1	NCBI	Lachnospiraceae bacterium	1898203	Bacillati	Bacillota	Clostridia	Lachnospirales	Lachnospiraceae
WP_187296291.1	NCBI	Tepidibacter mesophilus	655607	Bacillati	Bacillota	Clostridia	Peptostreptococcales	Peptostreptococcaceae	Tepidibacter
MBQ2346987.1	NCBI	Clostridia bacterium	2044939	Bacillati	Bacillota	Clostridia
MBQ3418576.1	NCBI	Erysipelotrichaceae bacterium	2049044	Bacillati	Bacillota	Erysipelotrichia	Erysipelotrichales	Erysipelotrichaceae
MBR5914096.1	NCBI	Selenomonadaceae bacterium	2652289	Bacillati	Bacillota	Negativicutes	Selenomonadales	Selenemonadaceae
MBR0288104.1	NCBI	Selenomonadaceae bacterium	2652289	Bacillati	Bacillota	Negativicutes	Selenomonadales	Selenemonadaceae
MBR1646622.1	NCBI	Selenomonadaceae bacterium	2652289	Bacillati	Bacillota	Negativicutes	Selenomonadales	Selenemonadaceae
MBR1728108.1	NCBI	Selenomonadaceae bacterium	2652289	Bacillati	Bacillota	Negativicutes	Selenomonadales	Selenemonadaceae
MBR1728373.1	NCBI	Selenomonadaceae bacterium	2652289	Bacillati	Bacillota	Negativicutes	Selenomonadales	Selenemonadaceae
MBR4642223.1	NCBI	Selenomonadaceae bacterium	2652289	Bacillati	Bacillota	Negativicutes	Selenomonadales	Selenemonadaceae
MCG8501418.1	NCBI	Bacillota bacterium	1879010	Bacillati	Bacillota
MDY7077479.1	NCBI	Chloroflexota bacterium	2026724	Bacillati	Chloroflexota
WP_318736171.1	NCBI	Roseofilum sp. Belize Diploria	2821501	Bacillati	Cyanobacteriota	Cyanophyceae	Desertifilales	Desertifilaceae	Roseofilum
WP_011141434.1	NCBI	Gloeobacter violaceus PCC 7421	251221	Bacillati	Cyanobacteriota	Cyanophyceae	Gloeobacterales	Gloeobacteraceae	Gloeobacter
MBC6479081.1	NCBI	Hormoscilla sp. GM7CHS1pb	2653677	Bacillati	Cyanobacteriota	Cyanophyceae	Gomontiellales	Gomontiellaceae	Hormoscilla
MBW4542939.1	NCBI	Symplocastrum torsivum CPER-KK1	450513	Bacillati	Cyanobacteriota	Cyanophyceae	Oscillatoriales	Microcoleaceae	Symplocastrum
WP_264321218.1	NCBI	Zarconia navalis LEGE 11467	1828826	Bacillati	Cyanobacteriota	Cyanophyceae	Oscillatoriales		Zarconia
MCR5705233.1	NCBI	Acholeplasmatales bacterium	2053494	Bacillati	Mycoplasmatota	Mollicutes	Acholeplasmatales
WP_320629730.1	NCBI	Methanobrevibacter sp.	66852	Methanobacteriati	Methanobacteriota	Methanobacteria	Methanobacteriales	Methanobacteriaceae	Methanobrevibacter
MBO7393813.1	NCBI	Abditibacteriota bacterium	2783868	Pseudomonadati	Abditibacteriota
HCC30756.1	NCBI	Marinilabiliales bacterium	2053303	Pseudomonadati	Bacteroidota	Bacteroidia	Marinilabiliales
MEC5145417.1	NCBI	Chitinophaga sp. 212800010-3	3101735	Pseudomonadati	Bacteroidota	Chitinophagia	Chitinophagales	Chitinophagaceae	Chitinophaga
WP_166563835.1	NCBI	Emticicia sp. CRIBPO	2683258	Pseudomonadati	Bacteroidota	Cytophagia	Cytophagales	Leadbetterellaceae	Emticicia
NOQ75422.1	NCBI	Crocinitomix sp.	2039232	Pseudomonadati	Bacteroidota	Flavobacteriia	Flavobacteriales	Crocinitomicaceae	Crocinitomix
PDS24115.1	NCBI	Flavobacterium branchiophilum	55197	Pseudomonadati	Bacteroidota	Flavobacteriia	Flavobacteriales	Flavobacteriaceae	Flavobacterium
WP_252776164.1	NCBI	Flavobacterium sp. NRK F10	2954931	Pseudomonadati	Bacteroidota	Flavobacteriia	Flavobacteriales	Flavobacteriaceae	Flavobacterium
MEE4001807.1	NCBI	Tenacibaculum sp. FZY0031	3116648	Pseudomonadati	Bacteroidota	Flavobacteriia	Flavobacteriales	Flavobacteriaceae	Tenacibaculum
WP_157926286.1	NCBI	Tenacibaculum maritimum NCIMB 2154	1349785	Pseudomonadati	Bacteroidota	Flavobacteriia	Flavobacteriales	Flavobacteriaceae	Tenacibaculum
WP_312314134.1	NCBI	Empedobacter brevis	247	Pseudomonadati	Bacteroidota	Flavobacteriia	Flavobacteriales	Weeksellaceae	Empedobacter
RYE37489.1	NCBI	Sphingobacteriales bacterium	2044944	Pseudomonadati	Bacteroidota	Sphingobacteriia	Sphingobacteriales
RNC83388.1	NCBI	Balneola sp.	2024824	Pseudomonadati	Balneolota	Balneolia	Balneolales	Balneolaceae	Balneola
MBL6991825.1	NCBI	Bacteriovoracaceae bacterium	2081706	Pseudomonadati	Bdellovibrionota	Bacteriovoracia	Bacteriovoracales	Bacteriovoracaceae
MBI3298837.1	NCBI	Elusimicrobia bacterium	2030800	Pseudomonadati	Elusimicrobiota
WNG22607.1	NCBI	Cystobacter fuscus	43	Pseudomonadati	Myxococcota	Myxococcia	Myxococcales	Archangiaceae	Cystobacter
RJS18828.1	NCBI	Corallococcus sp. H22C18031201	2249217	Pseudomonadati	Myxococcota	Myxococcia	Myxococcales	Myxococcaceae	Corallococcus
RLC15620.1	NCBI	Deltaproteobacteria bacterium	2026735	Pseudomonadati	Myxococcota	Myxococcia
WP_129580982.1	NCBI	Sorangium cellulosum	56	Pseudomonadati	Myxococcota		Polyangiales	Polyangiaceae	Sorangium
WP_197446509.1	NCBI	Tautonia plasticadhaerens	2527974	Pseudomonadati	Planctomycetota	Planctomycetia	Isosphaerales	Isosphaeraceae	Tautonia
MCA9088361.1	NCBI	Planctomycetaceae bacterium	2026779	Pseudomonadati	Planctomycetota	Planctomycetia	Planctomycetales	Planctomycetaceae
WP_132281920.1	NCBI	Neorhizobium sp. JUb45	2485113	Pseudomonadati	Pseudomonadota	Alphaproteobacteria	Hyphomicrobiales	Rhizobiaceae	Neorhizobium
WP_221931181.1	NCBI	Aliiroseovarius halocynthiae	985055	Pseudomonadati	Pseudomonadota	Alphaproteobacteria	Rhodobacterales	Paracoccaceae	Aliiroseovarius
WP_232428069.1	NCBI	Burkholderia ubonensis	101571	Pseudomonadati	Pseudomonadota	Betaproteobacteria	Burkholderiales	Burkholderiaceae	Burkholderia
WP_226286342.1	NCBI	Burkholderia cepacia	292	Pseudomonadati	Pseudomonadota	Betaproteobacteria	Burkholderiales	Burkholderiaceae	Burkholderia
WP_241244870.1	NCBI	Burkholderia ambifaria	152480	Pseudomonadati	Pseudomonadota	Betaproteobacteria	Burkholderiales	Burkholderiaceae	Burkholderia
WP_167357738.1	NCBI	Caballeronia temeraria	1777137	Pseudomonadati	Pseudomonadota	Betaproteobacteria	Burkholderiales	Burkholderiaceae	Caballeronia
MDN3368336.1	NCBI	Ralstonia pseudosolanacearum	1310165	Pseudomonadati	Pseudomonadota	Betaproteobacteria	Burkholderiales	Burkholderiaceae	Ralstonia
MDB0516032.1	NCBI	Ralstonia solanacearum	305	Pseudomonadati	Pseudomonadota	Betaproteobacteria	Burkholderiales	Burkholderiaceae	Ralstonia
WP_184862005.1	NCBI	Acidovorax soli	305	Pseudomonadati	Pseudomonadota	Betaproteobacteria	Burkholderiales	Comamonadaceae	Acidovorax
MBN9628203.1	NCBI	Acidovorax sp.	1872122	Pseudomonadati	Pseudomonadota	Betaproteobacteria	Burkholderiales	Comamonadaceae	Acidovorax
WP_307614793.1	NCBI	Variovorax boronicumulans	436515	Pseudomonadati	Pseudomonadota	Betaproteobacteria	Burkholderiales	Comamonadaceae	Variovorax
WP_093057158.1	NCBI	Variovorax sp. YR634	1884385	Pseudomonadati	Pseudomonadota	Betaproteobacteria	Burkholderiales	Comamonadaceae	Variovorax
WP_150118757.1	NCBI	Collimonas fungivorans	158899	Pseudomonadati	Pseudomonadota	Betaproteobacteria	Burkholderiales	Oxalobacteraceae	Collimonas
WP_141753141.1	NCBI	Duganella sp. HH101	1781066	Pseudomonadati	Pseudomonadota	Betaproteobacteria	Burkholderiales	Oxalobacteraceae	Duganella
QJP99108.1	NCBI	Herbaspirillum rubrisubalbicans Os34	1235827	Pseudomonadati	Pseudomonadota	Betaproteobacteria	Burkholderiales	Oxalobacteraceae	Herbaspirillum
KAB8050308.1	NCBI	Janthinobacterium sp. FT14W	2654253	Pseudomonadati	Pseudomonadota	Betaproteobacteria	Burkholderiales	Oxalobacteraceae	Janthinobacterium
WP_218008504.1	NCBI	Janthinobacterium agaricidamnosum NBRC 102515 = DSM 9628	1349767	Pseudomonadati	Pseudomonadota	Betaproteobacteria	Burkholderiales	Oxalobacteraceae	Janthinobacterium
WP_047196040.1	NCBI	Caldimonas brevitalea	413882	Pseudomonadati	Pseudomonadota	Betaproteobacteria	Burkholderiales	Sphaerotilaceae	Caldimonas
WP_233203196.1	NCBI	Chitinimonas sp. BJB300	1559339	Pseudomonadati	Pseudomonadota	Betaproteobacteria	Neisseriales	Chitinibacteraceae	Chitinimonas
WP_318424243.1	NCBI	Iodobacter sp. CM08	3085902	Pseudomonadati	Pseudomonadota	Betaproteobacteria	Neisseriales	Chitinibacteraceae	Iodobacter
WP_275042686.1	NCBI	Morococcus cerebrosus	1056807	Pseudomonadati	Pseudomonadota	Betaproteobacteria	Neisseriales	Neisseriaceae	Morococcus
WP_107689100.1	NCBI	Neisseria wadsworthii	607711	Pseudomonadati	Pseudomonadota	Betaproteobacteria	Neisseriales	Neisseriaceae	Neisseria
WP_308019555.1	NCBI	Neisseria cinerea	483	Pseudomonadati	Pseudomonadota	Betaproteobacteria	Neisseriales	Neisseriaceae	Neisseria
PIT32367.1	NCBI	Snodgrassella communis	2946699	Pseudomonadati	Pseudomonadota	Betaproteobacteria	Neisseriales	Neisseriaceae	Snodgrasella
NUF79758.1	NCBI	Snodgrassella sp. ESL0323	2705034	Pseudomonadati	Pseudomonadota	Betaproteobacteria	Neisseriales	Neisseriaceae	Snodgrasella
MBI0068088.1	NCBI	Snodgrassella sp. M0110	2750973	Pseudomonadati	Pseudomonadota	Betaproteobacteria	Neisseriales	Neisseriaceae	Snodgrasella
WP_100113718.1	NCBI	Snodgrassella alvi	1196083	Pseudomonadati	Pseudomonadota	Betaproteobacteria	Neisseriales	Neisseriaceae	Snodgrasella
WP_100091273.1	NCBI	Snodgrassella alvi	1196083	Pseudomonadati	Pseudomonadota	Betaproteobacteria	Neisseriales	Neisseriaceae	Snodgrasella
WP_137940360.1	NCBI	Chitinivorax sp. B	2502235	Pseudomonadati	Pseudomonadota	Betaproteobacteria			Chitinivorax
WP_311991692.1	NCBI	Shewanella sp. SP1S2-4	3063537	Pseudomonadati	Pseudomonadota	Gammaproteobacteria	Alteromonadales	Shewanellaceae	Shewanella
WP_298641951.1	NCBI	uncultured Cardiobacterium sp.	417619	Pseudomonadati	Pseudomonadota	Gammaproteobacteria	Cardiobacteriales	Cardiobacteriaceae	Cardiobacterium
WP_176722410.1	NCBI	Candidatus Thiosymbion oneisti	589554	Pseudomonadati	Pseudomonadota	Gammaproteobacteria	Chromatiales	Chromatiaceae	Candidatus Thiosymbion
WP_159565440.1	NCBI	Budvicia diplopodorum	1119056	Pseudomonadati	Pseudomonadota	Gammaproteobacteria	Enterobacterales	Budviciaceae	Budvicia
WP_202628297.1	NCBI	Cronobacter sakazakii	28141	Pseudomonadati	Pseudomonadota	Gammaproteobacteria	Enterobacterales	Enterobacteriaceae	Cronobacter
KLQ08316.1	NCBI	Enterobacter hormaechei subsp. xiangfangensis	1296536	Pseudomonadati	Pseudomonadota	Gammaproteobacteria	Enterobacterales	Enterobacteriaceae	Enterobacter
TDT51579.1	NCBI	Enterobacter sp. AG5470	2183903	Pseudomonadati	Pseudomonadota	Gammaproteobacteria	Enterobacterales	Enterobacteriaceae	Enterobacter
AOQ00287.1	NCBI	Enterobacter hormaechei subsp. hoffmannii	1812934	Pseudomonadati	Pseudomonadota	Gammaproteobacteria	Enterobacterales	Enterobacteriaceae	Enterobacter
KLQ29059.1	NCBI	Enterobacter bugandensis	881260	Pseudomonadati	Pseudomonadota	Gammaproteobacteria	Enterobacterales	Enterobacteriaceae	Enterobacter
WP_274541162.1	NCBI	Escherichia sp. MOD1-EC7003	2093900	Pseudomonadati	Pseudomonadota	Gammaproteobacteria	Enterobacterales	Enterobacteriaceae	Escherichia
QCT21067.1	NCBI	Jejuibacter calystegiae	2579935	Pseudomonadati	Pseudomonadota	Gammaproteobacteria	Enterobacterales	Enterobacteriaceae	Jejubacter
MDK6929259.1	NCBI	Klebsiella aerogenes	548	Pseudomonadati	Pseudomonadota	Gammaproteobacteria	Enterobacterales	Enterobacteriaceae	Klebsiella
EIF3920008.1	NCBI	Salmonella enterica subsp. enterica serovar Stourbridge	1160766	Pseudomonadati	Pseudomonadota	Gammaproteobacteria	Enterobacterales	Enterobacteriaceae	Salmonella
PNS13223.1	NCBI	Mixta theicola	1458355	Pseudomonadati	Pseudomonadota	Gammaproteobacteria	Enterobacterales	Erwiniaceae	Mixta
WP_223283608.1	NCBI	Hafnia paralvei	546367	Pseudomonadati	Pseudomonadota	Gammaproteobacteria	Enterobacterales	Hafniaceae	Hafnia
MGJ7134160.1	NCBI	Morganella morganii	582	Pseudomonadati	Pseudomonadota	Gammaproteobacteria	Enterobacterales	Morganellaceae	Morganella
WP_281422328.1	NCBI	Photorhabdus caribbeanensis	1004165	Pseudomonadati	Pseudomonadota	Gammaproteobacteria	Enterobacterales	Morganellaceae	Photorhabdus
HEN8204787.1	NCBI	Proteus mirabilis	584	Pseudomonadati	Pseudomonadota	Gammaproteobacteria	Enterobacterales	Morganellaceae	Proteus
MBG6001392.1	NCBI	Proteus mirabilis	584	Pseudomonadati	Pseudomonadota	Gammaproteobacteria	Enterobacterales	Morganellaceae	Proteus
SUC07472.1	NCBI	Proteus mirabilis	584	Pseudomonadati	Pseudomonadota	Gammaproteobacteria	Enterobacterales	Morganellaceae	Proteus
WP_244590102.1	NCBI	Xenorhabdus innexi	290109	Pseudomonadati	Pseudomonadota	Gammaproteobacteria	Enterobacterales	Morganellaceae	Xenorhabdus
MCA6963823.1	NCBI	Pectobacterium odoriferum	78398	Pseudomonadati	Pseudomonadota	Gammaproteobacteria	Enterobacterales	Pectobacteriaceae	Pectobacterium
ACX86214.1	NCBI	Pectobacterium parmentieri WPP163	561231	Pseudomonadati	Pseudomonadota	Gammaproteobacteria	Enterobacterales	Pectobacteriaceae	Pectobacterium
POW23647.1	NCBI	Pectobacterium parmentieri	1905730	Pseudomonadati	Pseudomonadota	Gammaproteobacteria	Enterobacterales	Pectobacteriaceae	Pectobacterium
QDX99222.1	NCBI	Pectobacterium carotovorum subsp. carotovorum	555	Pseudomonadati	Pseudomonadota	Gammaproteobacteria	Enterobacterales	Pectobacteriaceae	Pectobacterium
WP_174545395.1	NCBI	Serratia rubidaea NBRC 103169	1218096	Pseudomonadati	Pseudomonadota	Gammaproteobacteria	Enterobacterales	Yersiniaceae	Serratia
WP_191977377.1	NCBI	Serratia rubidaea	61652	Pseudomonadati	Pseudomonadota	Gammaproteobacteria	Enterobacterales	Yersiniaceae	Serratia
HBK4609299.1	NCBI	Serratia marcescens	615	Pseudomonadati	Pseudomonadota	Gammaproteobacteria	Enterobacterales	Yersiniaceae	Serratia
WP_262084565.1	NCBI	Stenotrophomonas maltophilia	40324	Pseudomonadati	Pseudomonadota	Gammaproteobacteria	Lysobacterales	Lysobacteraceae	Stenotrophomonas
WP_104441655.1	NCBI	Acinetobacter sp. ACNIH2	1758189	Pseudomonadati	Pseudomonadota	Gammaproteobacteria	Moraxellales	Moraxellaceae	Acinetobacter
HCV3155910.1	NCBI	Acinetobacter baumannii	470	Pseudomonadati	Pseudomonadota	Gammaproteobacteria	Moraxellales	Moraxellaceae	Acinetobacter
WP_277095773.1	NCBI	Acinetobacter sp. ESL0695	2983215	Pseudomonadati	Pseudomonadota	Gammaproteobacteria	Moraxellales	Moraxellaceae	Acinetobacter
WP_172800109.1	NCBI	Faucicola atlantae	34059	Pseudomonadati	Pseudomonadota	Gammaproteobacteria	Moraxellales	Moraxellaceae	Faucicola
QHG10792.1	NCBI	Moraxella osloensis	34062	Pseudomonadati	Pseudomonadota	Gammaproteobacteria	Moraxellales	Moraxellaceae	Faucicola
WP_064641438.1	NCBI	Moraxella catarrhalis	480	Pseudomonadati	Pseudomonadota	Gammaproteobacteria	Moraxellales	Moraxellaceae	Moraxella
VEG12946.1	NCBI	Moraxella cuniculi	34061	Pseudomonadati	Pseudomonadota	Gammaproteobacteria	Moraxellales	Moraxellaceae	Moraxella
WP_019674081.1	NCBI	Psychrobacter lutiphocae DSM 21542	1123033	Pseudomonadati	Pseudomonadota	Gammaproteobacteria	Moraxellales	Moraxellaceae	Psychrobacter
WP_274904611.1	NCBI	Psychrobacter sp. DAB_AL62B	1028420	Pseudomonadati	Pseudomonadota	Gammaproteobacteria	Moraxellales	Moraxellaceae	Psychrobacter
WP_144395463.1	NCBI	Pleionea sediminis	2569479	Pseudomonadati	Pseudomonadota	Gammaproteobacteria	Oceanospirillales	Pleioneaceae	Pleionea
WP_267370806.1	NCBI	Gilliamella sp. B2838	2818020	Pseudomonadati	Pseudomonadota	Gammaproteobacteria	Orbales	Orbaceae	Gilliamella
AQZ93929.1	NCBI	Halopseudomonas phragmitis	1931241	Pseudomonadati	Pseudomonadota	Gammaproteobacteria	Pseudomonadales	Pseudomonadaceae	Halopseudomonas
NAT15322.1	NCBI	Pseudomonas syringae pv. actinidifoliorum	1674924	Pseudomonadati	Pseudomonadota	Gammaproteobacteria	Pseudomonadales	Pseudomonadaceae	Pseudomonas
MBA5708721.1	NCBI	Pseudomonas fulva	47880	Pseudomonadati	Pseudomonadota	Gammaproteobacteria	Pseudomonadales	Pseudomonadaceae	Pseudomonas
MCU1752421.1	NCBI	Pseudomonas sp. 6D_7.1_Bac1	2971615	Pseudomonadati	Pseudomonadota	Gammaproteobacteria	Pseudomonadales	Pseudomonadaceae	Pseudomonas
MCV4344086.1	NCBI	Pseudomonas capsici	2810614	Pseudomonadati	Pseudomonadota	Gammaproteobacteria	Pseudomonadales	Pseudomonadaceae	Pseudomonas
KPY72109.1	NCBI	Pseudomonas syringae pv. syringae	321	Pseudomonadati	Pseudomonadota	Gammaproteobacteria	Pseudomonadales	Pseudomonadaceae	Pseudomonas
PCR96276.1	NCBI	Pseudomonas fluorescens	294	Pseudomonadati	Pseudomonadota	Gammaproteobacteria	Pseudomonadales	Pseudomonadaceae	Pseudomonas
HEK1688666.1	NCBI	Pseudomonas putida	303	Pseudomonadati	Pseudomonadota	Gammaproteobacteria	Pseudomonadales	Pseudomonadaceae	Pseudomonas
MEB0050010.1	NCBI	Pseudomonas sp. FG1	3048624	Pseudomonadati	Pseudomonadota	Gammaproteobacteria	Pseudomonadales	Pseudomonadaceae	Pseudomonas
MDC7813880.1	NCBI	Pseudomonas sp. BLCC-B112	3025319	Pseudomonadati	Pseudomonadota	Gammaproteobacteria	Pseudomonadales	Pseudomonadaceae	Pseudomonas
WP_227443657.1	NCBI	Pseudomonas cannabina	86840	Pseudomonadati	Pseudomonadota	Gammaproteobacteria	Pseudomonadales	Pseudomonadaceae	Pseudomonas
VVO90308.1	NCBI	Pseudomonas fluorescens	294	Pseudomonadati	Pseudomonadota	Gammaproteobacteria	Pseudomonadales	Pseudomonadaceae	Pseudomonas
CAD0261637.1	NCBI	Pseudomonas veronii	76761	Pseudomonadati	Pseudomonadota	Gammaproteobacteria	Pseudomonadales	Pseudomonadaceae	Pseudomonas
WP_054056703.1	NCBI	Pseudomonas asplenii	53407	Pseudomonadati	Pseudomonadota	Gammaproteobacteria	Pseudomonadales	Pseudomonadaceae	Pseudomonas
WP_061562919.1	NCBI	Pseudomonas citronellolis	53408	Pseudomonadati	Pseudomonadota	Gammaproteobacteria	Pseudomonadales	Pseudomonadaceae	Pseudomonas
WP_083201945.1	NCBI	Pseudomonas moraviensis	321662	Pseudomonadati	Pseudomonadota	Gammaproteobacteria	Pseudomonadales	Pseudomonadaceae	Pseudomonas
MCW1246065.1	NCBI	Pseudomonas agronomica	2979328	Pseudomonadati	Pseudomonadota	Gammaproteobacteria	Pseudomonadales	Pseudomonadaceae	Pseudomonas
UZE24278.1	NCBI	Pseudomonas sp. B21-056	2895495	Pseudomonadati	Pseudomonadota	Gammaproteobacteria	Pseudomonadales	Pseudomonadaceae	Pseudomonas
WP_081565219.1	NCBI	Pseudomonas sp. Bc-h	1943632	Pseudomonadati	Pseudomonadota	Gammaproteobacteria	Pseudomonadales	Pseudomonadaceae	Pseudomonas
WP_236426766.1	NCBI	Pseudomonas syringae	317	Pseudomonadati	Pseudomonadota	Gammaproteobacteria	Pseudomonadales	Pseudomonadaceae	Pseudomonas
WP_256256707.1	NCBI	Pseudomonas agarici	46677	Pseudomonadati	Pseudomonadota	Gammaproteobacteria	Pseudomonadales	Pseudomonadaceae	Pseudomonas
WP_268799276.1	NCBI	Pseudomonas huanghezhanensis	3002903	Pseudomonadati	Pseudomonadota	Gammaproteobacteria	Pseudomonadales	Pseudomonadaceae	Pseudomonas
WP_248804933.1	NCBI	Pseudomonas sp. MWU13-2100	2935075	Pseudomonadati	Pseudomonadota	Gammaproteobacteria	Pseudomonadales	Pseudomonadaceae	Pseudomonas
WP_152225892.1	NCBI	Pseudomonas sp. SCB32	2653853	Pseudomonadati	Pseudomonadota	Gammaproteobacteria	Pseudomonadales	Pseudomonadaceae	Pseudomonas
WP_152898939.1	NCBI	Pseudomonas piscis	2614538	Pseudomonadati	Pseudomonadota	Gammaproteobacteria	Pseudomonadales	Pseudomonadaceae	Pseudomonas
WP_197873691.1	NCBI	Pseudomonas sp. URMO17WK12:I11	1283291	Pseudomonadati	Pseudomonadota	Gammaproteobacteria	Pseudomonadales	Pseudomonadaceae	Pseudomonas
WP_192904141.1	NCBI	Pseudomonas lactis	1615674	Pseudomonadati	Pseudomonadota	Gammaproteobacteria	Pseudomonadales	Pseudomonadaceae	Pseudomonas
WP_200627100.1	NCBI	Pseudomonas sp. LAM2023	2800477	Pseudomonadati	Pseudomonadota	Gammaproteobacteria	Pseudomonadales	Pseudomonadaceae	Pseudomonas
WP_252189498.1	NCBI	Pseudomonas sp. SK3(2021)	2841064	Pseudomonadati	Pseudomonadota	Gammaproteobacteria	Pseudomonadales	Pseudomonadaceae	Pseudomonas
WP_260328932.1	NCBI	Pseudomonas sp. 3-2	2867408	Pseudomonadati	Pseudomonadota	Gammaproteobacteria	Pseudomonadales	Pseudomonadaceae	Pseudomonas
OIN51382.1	NCBI	Pseudomonas costantinii	168469	Pseudomonadati	Pseudomonadota	Gammaproteobacteria	Pseudomonadales	Pseudomonadaceae	Pseudomonas
TGO01947.1	NCBI	Candidatus Thiomargarita nelsonii	1003181	Pseudomonadati	Pseudomonadota	Gammaproteobacteria	Thiotrichales	Thiotrichaceae	Thiomargarita
MDO5297052.1	NCBI	bacterium	1869227
