## Supplementary material for "An RNase bacterial toxin family cleaves the anticodon loop across diverse tRNA isotypes": Table S3

### Sheet: Table S3
Table S3. List of Primers, DNA Oligos, Plasmids, and Strains used in the study.
Primers	Description	Sequence
Toxicity Assay Primers
EBS 718-F	Clone TloR (FD01845435_03730) into pBRA	ttttCCATGGcgAAATGTGGCTTCGCGG
EBS 719-R	Clone TloR (FD01845435_03730) into pBRA	ttttCTGCAGTTACATCCCACCATTTACTAATAC
EBS 887-R	Clone TloR (FD01845435_03730) into pBRA with C-term HA tag	ttttCTGCAGTTAggcataatccggcacatcatacggataCATCCCACCATTTACTAATAC
EBS 720-F	Clone TloRI (FD01849538_02682) into pEXT22	ttttGGTACCAGGAGGAATTCACCATGTTTGATTTTTCTGCGG
EBS 721-R	Clone TloRI (FD01849538_02682) into pEXT22	tataAAGCTTTTATTTACATGGTTCCCAAAAC
Interbacterial Competition Mutants
EBS 796-F	S. Oranienburg ΔtssL mutation	atgacagacagtaccctgacgccgccagcggcggacatgGTGTAGGCTGGAGCT
EBS 797-R	S. Oranienburg ΔtssL mutation	ggtcgatttttttatcattcattcactccactaccagaatCATATGAATATCCTC
EBS 526-F	S. Oranienburg ΔtssL confirmation	CTTTGCAGGTTTTGCCTG
EBS 527-R	S. Oranienburg ΔtssL confirmation	CGTTAATCAGGGACCCG
EBS 792-F	S. Oranienburg ΔtloR/tloRI mutation	aaaatgtggcttcgcggaaaagaacaatataactcaaaggGTGTAGGCTGGAGCT
EBS 793-R	S. Oranienburg ΔtloR/tloRI mutation	tttattacccggctttgctttattatttacatggttcccaCATATGAATATCCTC
EBS 794-F	S. Oranienburg ΔtloR/tloRI confirmation	aaaatgtggcttcgcg
EBS 795-R	S. Oranienburg ΔtloR/tloRI confirmation	tttccaaagcacagcgt
EBS 1013-F	Clone tssL into pFPV25.1	ttttTCTAGAtttaagaaggagatatacatATGACAGACAGTACCCTGACGCC
EBS 1014-R	Clone tssL into pFPV25.1	ttttAAGCTTTCACTCCACTACCAGAATTTCCACCC
TloR/TloRI Point Mutations
EBS 757-F	SOE to make point mutation H50A in TloR	TGGTAGGCCTGATGCTATTCAAgcgATACAATATGTGAAAACGAC
EBS 758-R	SOE to make point mutation H50A in TloR	GTCGTTTTCACATATTGTATcgcTTGAATAGCATCAGGCCTACCA
EBS 761-F	SOE to make point mutation D66A in TloR	CTGGTACAACATATAAATTAgcgTATCATCCTGGTGGCAATGC
EBS 762-R	SOE to make point mutation D66A in TloR	GCATTGCCACCAGGATGATAcgcTAATTTATATGTTGTACCAG
EBS 989-F	SOE to make point mutation H68A in TloR	CAACATATAAATTAGATTATgcgCCTGGTGGCAATGCAAAAC
EBS 990-R	SOE to make point mutation H68A in TloR	GTTTTGCATTGCCACCAGGcgcATAATCTAATTTATATGTTG
EBS 759-F	SOE to make point mutation H79A in TloR	GCAAAACAACCAAATATTgcgGGAAATGATTACTGGAAGG
EBS 760-R	SOE to make point mutation H79A in TloR	CCTTCCAGTAATCATTTCCcgcAATATTTGGTTGTTTTGC
EBS 991-F	SOE to make point mutation Y83A in TloR	CAAATATTCATGGAAATGATgcgTGGAAGGTTTATAGGGCTAATAG
EBS 992-R	SOE to make point mutation Y83A in TloR	CTATTAGCCCTATAAACCTTCCAcgcATCATTTCCATGAATATTTG
EBS 993-F	SOE to make point mutation K85A in TloR	CATGGAAATGATTACTGGgcgGTTTATAGGGCTAATAGTAAAG
EBS 994-R	SOE to make point mutation K85A in TloR	CTTTACTATTAGCCCTATAAACcgcCCAGTAATCATTTCCATG
EBS 995-F	SOE to make point mutation D125R in TloRI	CTATTTATATTACCCTCACCATTTcgaGAGATAGCTGACAGTATAG
EBS 996-R	SOE to make point mutation D125R in TloRI	CTATACTGTCAGCTATCTCtcgAAATGGTGAGGGTAATATAAATAG
EBS 997-F	SOE to make point mutation E126R in TloRI	TATTACCCTCACCATTTGATcgaATAGCTGACAGTATAGATAG
EBS 998-R	SOE to make point mutation E126R in TloRI	CTATCTATACTGTCAGCTATtcgATCAAATGGTGAGGGTAATA
Protein Expression
EBS 863-F	Clone TloR into pRSFDuet with N-term His tag and C-term Strep tag in MCS1	ttttggatcctAAATGTGGCTTCGCGG
EBS 864-R	Clone TloR into pRSFDuet with N-term His tag and C-terminal Strep tag in MCS1	ttttctgcagTTAtttttcaaattgcggatggctccaCATCCCACCATTTACTAATAC
EBS 972-F	Clone TloRI into pRSFDuet with C-term HA tag in MCS2	ttttcatatgTTTGATTTTTCTGCGG
EBS 866-R	Clone TloRI into pRSFDuet with C-term HA tag in MCS2	ttttGGTACCTTAggcataatccggcacatcatacggataTTTACATGGTTCCCAAAAC
In vitro Transcription
EBS 961-F	Amplify E. coli MG1655 Asparagine tRNA DNA template	CGATTGAGGCCGGTAATACGAC
EBS 962-R	Amplify E. coli MG1655 Asparagine tRNA DNA template	TGGCTCCTCTGACTGGACTC
DNA Oligos	Description	Sequence
T7_tRNAAsn(GTT)	DNA template encoding T7 promoter and E. coli MG1655 tRNAAsn(GTT) for in vitro transcription	CGATTGAGGCCGGTAATACGACTCACTATAGGtcctctgtagttcagtcggtagaacggcggactgttaatccgtatgtcactggttcgagtccagtcagaggagcca
Plasmids	Description	Reference
pBRA	Streptomycin resistance gene, PBAD promoter system inducible with arabinose	Souza et al., (2015)
pEXT22	Kanamycin resistance gene, PTAC promoter system inducible with IPTG	Dykxhoorn et al., (1996)
pRSFDuet	Kanamycin resistance gene, 2 MCS with separate T7/lac promoter systems inducible with IPTG	Novagen
pFPV25.1	Ampicillin resistance gene, rpsM constituitive promoter	Valdivia and Falkow, (1996)
Strains	Description	Source
Escherichia coli DH5α	F- ϕ80dlacZΔM15, Δ(argF−lac)169, U169, deoR, recA1, endA1, hsdR17(rK-mK+), phoA, supE44, λ-, thi-1, gyrA96, relA1	Lab stock
Escherichia coli MG1655	E. coli K12 F-, λ-, ilvG-, rfb-50, rph-1	Lab stock
Escherichia coli BL21(DE3)	F– ompT hsdSB (rB–, mB–) gal dcm (DE3)	Lab stock
Salmonella Oranienburg	Salmonella enterica subsp. enterica serovar Oranienburg	Lab stock
Salmonella Oranienburg ΔtssL	S. Oranienburg ΔtssL	This study
Salmonella Oranienburg ΔtloR/tloRI	S. Oranienburg ΔtloR/tloRI::CmR	This study
